# A single-cell atlas of the murine pancreatic ductal tree identifies novel cell populations with potential implications in pancreas regeneration and exocrine pathogenesis

**DOI:** 10.1101/2024.02.26.582044

**Authors:** Ángel Fernández, Joan Casamitjana, Adrián Holguín-Horcajo, Katarina Coolens, Loris Mularoni, Lorenzo Pasquali, Jennifer M. Bailey-Lundberg, Ilse Rooman, Yue J. Wang, Meritxell Rovira

## Abstract

**Background and aims:** Pancreatic ducts form an intricate network of tubules that secrete bicarbonate and drive acinar secretions into the duodenum. This network is formed by centroacinar cells, terminal, intercalated, intracalated ducts, and the main pancreatic duct. Ductal heterogeneity at the single-cell level has been poorly characterized; therefore, our understanding of the role of ductal cells in pancreas regeneration and exocrine pathogenesis has been hampered by the limited knowledge and unexplained diversity within the ductal network.

**Methods:** We used scRNA-seq to comprehensively characterize mouse ductal heterogeneity at single-cell resolution of the entire ductal epithelium from centroacinar cells to the main duct. Moreover, we used organoid cultures, injury models and pancreatic tumor samples to interrogate the role of novel ductal populations in pancreas regeneration and exocrine pathogenesis.

**Results:** We have identified the coexistence of 15 ductal populations within the healthy pancreas and characterized their organoid formation capacity and endocrine differentiation potential. Cluster isolation and subsequent culturing let us identify ductal cell populations with high organoid formation capacity and endocrine and exocrine differentiation potential *in vitro*, including Wnt-responsive-population, ciliated-population and FLRT3^+^ cells. Moreover, we have characterized the location of these novel ductal populations in healthy pancreas, chronic pancreatitis, and tumor samples, highlighting a putative role of WNT-responsive, IFN-responsive and EMT-populations in pancreatic exocrine pathogenesis as their expression increases in chronic pancreatitis and PanIN lesions.

**Conclusions:** In light of our discovery of previously unidentified ductal populations, we unmask the potential roles of specific ductal populations in pancreas regeneration and exocrine pathogenesis.
