## Supplementary material for "A single-cell atlas of the murine pancreatic ductal tree identifies novel cell populations with potential implications in pancreas regeneration and exocrine pathogenesis": Sup_Table_1

### Sheet: Sheet1
	Cluster number	0	1	2	3	4	5	6	7	8	9	10	11	12	13	14	15	16
	Cluster Name
	S_small	24	2256	16	1063	5	4	824	0	130	0	534	20	473	1	4	55	51
	S_small_v2	38	917	11	471	12	4	405	0	194	0	163	8	79	3	46	22	34
	total Small	62	3173	27	1534	17	8	1229	0	324	0	697	28	552	4	50	77	85
	M_medium	1711	16	162	31	756	115	11	23	234	375	13	33	15	41	3	28	9
	M_medium_v2	817	15	157	11	451	77	17	40	105	256	4	127	4	13	175	16	17
	total medium	2528	31	319	42	1207	192	28	63	339	631	17	160	19	54	178	44	26
	B_big	606	4	1539	10	66	930	3	929	216	249	15	259	2	353	23	56	21
	B_big_v2	488	3	550	4	96	181	0	262	191	170	12	262	3	109	91	20	33
	total big	1094	7	2089	14	162	1111	3	1191	407	419	27	521	5	462	114	76	54
	TOTAL SUM	3684	3212	2437	1593	1390	1316	1266	1261	1078	1059	751	720	588	533	356	212	181
