## Supplementary material for "A single-cell atlas of the murine pancreatic ductal tree identifies novel cell populations with potential implications in pancreas regeneration and exocrine pathogenesis": Sup_Table_5

### Sheet: qPCR
Gene	Forward Primer	Reverse Primer
Amy2a	5’- TGGCTCATCCTTATGGTTTCACAC - 3'	5’- CATGTTCCTTATTTGACGCCATCG -3'
Cpa1	5’- GAATCTCTGCCACCGACGAA -3'	5’- GTCGAGCAGAGACTGCACAT -3'
Gata4	5’- GCCTGTATGTAATGCCTGCG -3'	5’- TTTGAATCCCCTCCTTCCGC -3'
Gata6	5’- CGTTCTTCTCGCACATCG -3'	5’- GAAACGCTTTGGCAGGCA -3'
Gcg	5'- TCTACACCTGTTCGCAGCTC -3'	5'- GTGTCTTGAAGGGCGTGCT -3'
Gp2	5’- ATGGTAAGTCCTGCTCCAAAG -3'	5’- ATGGTAAGTCCTGCTCCAAAG -3'
Hnf1b	5’- AACCACCCTCTCCCAGTAA -3'	5’- CTGTGGGGGATACTTGGTGT -3'
Hprt	5’- GGTTAAGCAGTACAGCCCCA -3'	5’- TCCAACACTTCGAGAGGTCC -3'
Ins2	5’- GCTTCTTCTACACACCCATGTC -3'	5’- AGCACTGATCTACAATGCCAC -3'
Lgr5	5'- ACCACATAGCAGACTACGCC -3'	5'- AGGCTGTGGAGTCCATCAAA -3'
Krt19	5’- GTTCAGTACGCATTGGGTCAG -3'	5’- GAGGACGAGGTCACGAAGC -3'
Neurog3	5’- GAGGCTCAGCTATCCACTGC -3'	5’- CGGGAAAAGGTTGTTGTGTC -3'
NeuroD1	5’- GAATTCGCCCACGCAGAAG -3'	5’- CCCGCTCTCGCTGTATGAT -3'
Nr5a2	5’- TCTGGAAGAGCTATGTCCTGT -3'	5’- TGGTTTTGGACAGTTCGCTT -3'
Onecut1	5’- AGCAAACTCAAGTCGGGTCG -3'	5’- CTTGCTCTTTCCGTTTGCAGG -3'
Onecut2	5’- CAGCGCATGTCTGCCTTAC -3'	5’- GTGAACACCAGGCGGGATT -3'
Pdx1	5’- GGGTGTAGGCAGTACGGGT -3'	5’- CCTTTCCCGTGGATGAAAT -3'
Ppy	5'- ATGTACCCAGGCGACTATGC -3'	5'- TCGGCTCTCTTCCCATACCT -3'
Sox9	5’- TCCACGGAAGGGTCTCTTCTC -3'	5’- AGGAAGCTGGCAGACCAGTA -3'
Spink1	5’- CTTCTCAGTGCTTTGGCCCT -3'	5’- AAATTCTGGGACATCCCGCC -3'
Spp1	5’- AGCAAGAAACTCTTCCAAGCAA -3'	5’- GTGAGATTCGTCAGATTCATCCG -3'
Sst	5'- GCCCAACCAGACAGAGAATGA -3'	5'- CTGGGTTCGAGTTGGCAGAC -3'
Sycn	5’- CTCGGGCTGGTCTAACACTG -3'	5’- CATGCTTACCGGGGAGAGAC -3'
Tff2	5’- AGGACTGTGCCAGTCGAAAC -3'	5’- CTCGCCAGTAGCAACTCTCA -3'

### Sheet: Genotyping
Gene	Forward Primer	Reverse Primer
Sox9:eGFP	5’- CTCCGCTCCGACTCGCCTT -3'	5’- TAGCGGCTGAAGCACTGCA -3'
