## Supplementary material for "A single-cell atlas of the murine pancreatic ductal tree identifies novel cell populations with potential implications in pancreas regeneration and exocrine pathogenesis": Sup_Table_6

### Sheet: Antibodies-flow cytometry
ANTIBODIES
primaries	Manufacturer	Catalog number	concentration	conjugate
Rabbit anti-mouse ACKR3/CXCR7	Alomone	Cat# ACR-037	1:200
APC Mouse anti-mouse ALCAM/CD166	Miltenyi Biotec	Cat# 130-105-487	1:50	APC
Rabbit anti-mouse BAMBI	GeneTex	Cat# GTX51308	1:200
APC Mouse anti-mouse BST2/CD317	Miltenyi Biotec	Cat# 130-112-378	1:50	APC
APC Rat anti-mouse EpCAM/CD326	Miltenyi Biotec	Cat# 130-102-234	1:50	APC
Rabbit anti-mouse FLRT3	Abcam	Cat# ab214188	1:200
Rat anti-mouse ICAM/CD54	StemCell Technologies	Cat# 60151.1	1:200
APC Mouse anti-mouse Ly6D	Miltenyi Biotec	Cat# 130-115-313	1:50	APC
Rat anti-mouse LY6E/A / Sca1	Thermo Fisher	Cat# 14-5981-81	1:100
Rabbit anti-mouse MME/CD10	Novus Biologicals	Cat# NBP2-67717	1:200
PE Rat anti-mouse PROMININ1	Miltenyi Biotec	Cat# 130-117-784	1:100	PE
Rabbit anti-mouse SLC2A1/GLUT1	Alomone	Cat# AGT-041	1:200
Goat anti-mouse VCAM1/CD106	R&D Systems	Cat# AF643	1:200
secondaries	Manufacturer	Catalog number	concentration	conjugate
Donkey anti-Rabbit IgG AF647	Jackson Labs	Cat# 711-606-152	1:300	AF647
Donkey anti-Goat IgG AF647	Jackson Labs	Cat# 705-605-147	1:300	AF647
Donkey anti-Rat IgG Cy5	Jackson Labs	Cat# 712-175-153	1:300	Cy5

### Sheet: Antibodies-IHC
REAGENT or RESOURCE	SOURCE	IDENTIFIER
ANTIBODIES
primaries	Manufacturer	Catalog number	concentration	conjugate
Rabbit anti-mouse ACKR3/CXCR7	Alomone	Cat# ACR-037	1:40
Rabbit anti-mouse AGR2	Cell Signalling Technology	Cat# CST13062S	1:100
APC Mouse anti-mouse ALCAM/CD166	Miltenyi Biotec	Cat# 130-105-487	1:50	APC
Rabbit anti-mouse Aldh1a2	Abcam	Cat# ab75674	1:500
Rabbit anti-mouse Amylase	Thermo Fisher	Cat# PA5-22245	1:200
Rabbit anti-mouse AnnexinA3	Biotechne	Cat# NBP1-90155-25ul	1:500
Rabbit anti-mouse BAMBI	GeneTex	Cat# GTX51308	1:100
Rabbit anti-mouse Claudin10	Thermo Fisher	Cat# 38-8400	1:200
Rabbit anti-mouse Claudin15	Thermo Fisher	Cat# 38-9200	1:25
Rat anti-mouse Cxcl2	R&D Systems	Cat# MAB452-SP	1:50
Rabbit anti-mouse FLRT3	Abcam	Cat# ab214188	1:50
Mouse anti-mouse Foxj1	Thermo Fisher	Cat# 14-9965-80	1:50
Rabbit anti-mouse Geminin	Abcam	Cat# ab175799	1:500
Chicken anti-GFP	AVES	Cat# GFP-1020	1:250
Goat anti-mouse HNF-1β	BiOrbyt	Cat# orb19402	1:400
Rabbit anti-mouse IFI44	Thermo Fisher	Cat# PA597852	1:500
Guinea pig anti-Insulin	Dako	Cat# A0564	1:500
Rabbit anti-mouse ISG15	Thermo Fisher	Cat# PA579523	1:50
Rabbit anti-Ly6d	Proteintech	Cat# 17361-1-AP	1:50
Rabbit anti-mouse MME/CD10	Novus Biologicals	Cat# NBP2-67717	1:200
Mouse anti-Neurog3	Gift from M. German laboratory	N/A	N/A
Rabbit anti-mouse Olfm4	Cell Signalling Technology	Cat# 39141S	1:200
Rabbit anti-mouse PIGR	Merk	Cat# SAB5700036	1:200
Rabbit anti-mouse RhoV	Novus Biologicals	Cat# NBP1-30656	1:400
Rabbit anti-mouse SLC2A1/GLUT1	Alomone	Cat# AGT-041	1:200
Rabbit anti-mouse Sox9	EMD Millipore	Cat# AB5535	1:500
Rabbit anti-mouse Tagln/Transgelin	Abcam	Cat# ab14106	1:500
Rat anti-mouse TromaIII (CK19)	Hybridoma Bank	Cat# Troma-III-c	1:50
secondaries	Manufacturer	Catalog number	concentration	conjugate
Donkey anti-Mouse IgG AF488	Jackson Labs	Cat# 715-545-151	1:300	AF488
Donkey anti-Rabbit IgG Cy3	Jackson Labs	Cat# 711-165-152	1:300	Cy3
Donkey anti-Mouse IgG Cy3	Jackson Labs	Cat# 715-165-151	1:300	Cy3
Donkey anti-Rat IgG Cy3	Jackson Labs	Cat# 712-165-153	1:300	Cy3
Donkey anti-Mouse IgG AF647	Jackson Labs	Cat# 715-605-151	1:300	AF647
Donkey anti-Rabbit IgG AF647	Jackson Labs	Cat# 711-606-152	1:300	AF647
Donkey anti-Goat IgG AF647	Jackson Labs	Cat# 705-605-147	1:300	AF647
Donkey anti-Chicken IgY AF488	Jackson Labs	Cat# 703-545-155	1:300	AF488
Donkey anti-Rat IgG Cy5	Jackson Labs	Cat# 712-175-153	1:300	Cy5
Donkey anti-Guinea Pig IgG Cy3	Jackson Labs	Cat# 706-165-148	1:300	Cy3
Donkey anti-Rabbit IgG AF488	Jackson Labs	Cat# 711-545-152	1:300	AF488
REAL EnVision Detection System Peroxidase/DAB	Dako	Cat# K5007	-	DAB

### Sheet: Reagents
CULTURE MEDIA
Base medium	Advanced DMEM/F12
	Glutamax	1x
	PS	1% (v/v)
	HEPES	1mM
Organoid Expansion medium	Base medium
	B27 minus vitamin A	1x
	N-Acetylcysteine	1mM
	Rspo1	50ng/mL
	Nicotinamide	10mM
	hNoggin	50ng/mL
	PGE2	10µM
	hFGF10	100ng/mL
	hRSPO-1	50ng/mL
	gastrin	10nM
	A83	0.5µM
	hEGF	50ng/mL
	Y-27632	10µM	Only for organoid formation from freshly sorted ductal cells seeding
Endocrine Differentiation medium -stage1	Base medium
	B27 minus vitamin A	1x
	N-Acetylcysteine	1mM
	Heparin	1µg/mL
	ITS-X	1x
	Nicotinamide	10mM
	TPB	0.1µM
	GSXXi	0.1µM
	RA	50nM
Endocrine Differentiation medium -stage2	Base medium	supplemented with 1.4mg/mL D-glucose
	B27 minus vitamin A	1x
	N-Acetylcysteine	1mM
	Heparin	1µg/mL
	ITS-X	1x
	Nicotinamide	10mM
	TPB	0.1µM
	GSXXi	0.1µM
	Alk5i	10µM
Endocrine Differentiation Control medium	Base medium
	B27 minus vitamin A	1x
	N-Acetylcysteine	1mM
	Heparin	1µg/mL
	ITS-X	1x
CHEMICALS, PEPTIDES, AND RECOMBINANT PROTEINS
α-Amyloid Precursor Protein Modulator (TPB)	Sigma-Aldrich	Cat# 565740
A83-01	Stemcell Technologies	Cat# 100-0245
Advanced DMEM/F12	Thermo Fisher	Cat# 12634028
ALK5 Inhibitor II	Enzo	Cat# ALX-270-445-M001
Anti-adherent Rinsing solution	Stemcell Technologies	Cat# 7010
B27 without vitamin A	Gibco	Cat# 12587-010
Collagenase P	Roche	Cat# 11213865001
DAPI	Invitrogen	Cat# D1306
DMSO	Sigma-Aldrich	Cat# D5879
hEGF	Peprotech	Cat# AF-100-15
Fetal bovine serum (FBS)	Cytiva	Cat# SV30160.03
Fluoromount-G	Southern Biotech	Cat# 0100-01
Gastrin I (human)	Tocris	Cat# 3006
Glutamax	Gibco	Cat# 35050087
HBSS	Thermo Fisher	Cat# 14170138
Heparin Sodium salt	Sigma-Aldrich	Cat# H3149
HEPES	Thermo Fisher	Cat# 15630-080
hFGF10	Peprotech	Cat# 100-26
ITS-X	Life Technologies	Cat# 51500056
Corning Matrigel Growth Factor reduced Bas	Cultek	Cat# 356231
N-Acetyl-L-cysteine	Sigma-Aldrich	Cat# A9165
Nicotinamide	Sigma-Aldrich	Cat# N0636
hNoggin	Peprotech	Cat# 120-10C
Paraformaldehyde	Sigma-Aldrich	Cat# P6148
PBS	Biowest	Cat# L0615-500
Penicillin-Streptomycin	Capricorn	Cat# PS-B
PGE2	Tocris	Cat# 2296
Retinoic Acid	StemCell Technologies	Cat# 72262
hRSPO-1	Peprotech	Cat# 120-38
Triton X-100	Sigma-Aldrich	Cat# X100
trypLE Express	Thermo Fisher	Cat# 12605010
Y-27632	Stemcell Technologies	Cat# 72304
β-mercaptoethanol	Sigma-Aldrich	Cat# M7522
γ-secretase inhibitor XXI	Stemcell Technologies	Cat# 73952
Comercial kits
Transcriptor First Strand cDNA Synthesis Kit	Roche	Cat# 4897030001
Click-iT EdU Alexa Fluor 647 Flow Cytometry Assay Kit	Thermo Fisher	Cat# C10424
Rneasy Mini Kit	Qiagen	Cat# QIA74106
microscopy
Glass bottom microwell dishes	MatTek	Cat# P35G-1.5-14-C
